# Autocrine CXCL1-CXCR2 Signaling Mediates Leptomeningeal Resistance to Radiation Therapy

**DOI:** 10.1101/2025.02.20.639389

**Authors:** Ahmed M. Osman, Jan Remsik, Jenna Snyder, N. Ari Wijetunga, Branavan Manoranjan, Ana Rita Nobre, Morgan Freret, David Guber, Kiana Chabot, Sofia Piedrafita-Ortiz, Xinran Tong, Helen Wang, Min Jun Li, Andrew J. Dunbar, Ross L. Levine, Jonathan T. Yang, Adrienne Boire

## Abstract

Leptomeningeal metastasis (LM) is a fatal neurological complication of cancer. Proton craniospinal irradiation (pCSI) has emerged as a promising life-prolonging intervention for LM patients, but the response to this treatment varies. Here, we aimed to characterize the molecular basis of pCSI resistance and response. Proteomic analysis of CSF collected from LM patients at baseline (before pCSI), and at multiple time points post-treatment, identified the CXC-motif chemokine, CXCL1, as associated with LM growth. Higher CXCL1 levels in the CSF prior to pCSI correlated with worse response to this treatment. To define the role of CXCL1 in LM, we established syngeneic mouse models of LM-CSI. We found that both metastatic cancer and host cells generate CXCL1. Genetic interruption of *Cxcl1* expression in metastatic cancer, but not host cells, impaired cancer cell growth within the leptomeninges. Moreover, a subset of LM cancer cells expressed Cxcr2, the primary receptor for Cxcl1, and this population was enriched over time in the leptomeninges. Transcriptomic profiling of this rare population revealed an enrichment in pathways implicated in cell cycle progression. Finally, interruption of Cxcl1-Cxcr2 signaling with intrathecally-delivered Cxcr2 antagonist hampered LM growth and sensitized the cells to CSI. Our results demonstrate that the Cxcl1-Cxcr2 signaling axis mediates LM growth, and identifies a potential actionable intervention to improve response to pCSI and halt LM progression.

**One Sentence Summary:** CXCL1-CXCR2 axis is a potential actionable therapeutic target to halt leptomeningeal metastasis progression and enhance response to craniospinal irradiation.
