## Supplemental Table S1 for "Autocrine CXCL1-CXCR2 Signaling Mediates Leptomeningeal Resistance to Radiation Therapy"

### Sheet: Upreg genes  Cxcr2+ vs  Cxcr2- 
Upregulated in 4T1-LeptoM (259 genes)	Upregulated in LLC-LeptoM (149 genes)	Shared downregulated between 4T1-LeptoM and LLC-LeptoM (34 genes)
Ebf4	Map2	Thbs1
Sned1	Nefl	Spdl1
Rnf152	Thbs1	Cenpf
Casz1	Ptk2b	Depdc1b
Nacad	Mmp3	Kif18b
Plekhs1	Serpine2	Kifc1
Rapgef5	Fam83d	Prc1
Gm16973	Tnfaip8l1	Ckap2l
Gprin1	Spdl1	Hmmr
Nod1	Dcn	Plk1
Mpp7	Sgo2a	Arl6ip1
Tjp3	Cenpf	Cdca8
Slco4a1	Cryab	Kif23
Gpr153	Cdca2	Cdc25b
Postn	Hyls1	Arhgap19
Dsp	Depdc1b	Kif11
Bod1l	Pif1	Kif20b
Parp14	Prr11	Gtse1
Tnrc6b	Sapcd2	Kif4
Atp2c2	Kif18b	Incenp
Uaca	Rad54b	Kif2c
Clip4	Recql4	Arhgap11a
Myh10	Aurkb	Cep55
Smc1a	Kifc1	Dlgap5
Map1b	Eme1	Tpx2
Prrc2c	Prc1	Kif22
Cenpf	Ckap2l	Ckap2
Eif5b	Nek2	Anln
Esrp1	Slpi	Kif20a
Kif4	Hmmr	Knstrn
Fn1	Plk1	Iqgap3
Tpr	Sybu	Odf2
Tnc	Ska3	Fzr1
Ckap2l	Arl6ip1	Ckap5
Nipbl	Arhgef39
Dlgap5	Mis18bp1
Ankrd11	Fancd2
Zc3h13	Cit
Golga3	Depdc1a
Ktn1	Cdc25c
Zfhx3	Traip
Zbtb20	Neil3
Fryl	Cdca8
Kif20b	Troap
Tshz1	Kif23
Ppl	Spc25
Nrp1	Raet1a
Nav1	Cdc25b
2210018M11Rik	Pimreg
Sltm	Shcbp1
Ncor2	Gas2l3
Akap9	Arhgap19
2610008E11Rik	Smc2
Nes	Ttk
Map7d1	Kif11
Dnmt1	Ncapg
Ppig	Cdk1
Nolc1	Ccnf
Filip1l	Sgo1
Ltbp4	Ndc80
Incenp	Kif20b
Cgnl1	Gtse1
Smarcc2	Ncaph
Lamb3	Bub1
Stk10	Kif4
Golga4	Espl1
Eif4g3	Incenp
Itpr3	Kif2c
Rock2	Arhgap11a
Clip1	Cep55
Cast	Cdca5
Micall1	Mis18a
Taf3	Ccna2
Kif15	Dlgap5
Brca1	Oip5
Rad50	Cenpl
Rasal2	Kif18a
Ubr4	Pbk
Sptan1	Ect2
Smarca4	Tpx2
Plekha7	Nuf2
Tln1	Ube2t
Gpatch8	Cenpe
Top2a	Spag5
Sptbn1	Mastl
Cd74	Phf19
Lrp1	Hrob
Trp53bp2	Ankle1
Col4a1	Asf1b
Dock5	Tacc3
Srrm2	Parpbp
Tpx2	Melk
Dctn1	Stil
Kifc1	Cdc20
Shtn1	Cenpi
Zc3h18	Haspin
Rbm25	Kif22
Hmmr	Cdca3
Plau	Cd34
Prc1	Ckap2
Brd4	Knl1
Sh3kbp1	Anln
Supt6	Kif20a
Odf2	H2ax
Ncl	Dixdc1
Ckap5	Pmaip1
App	Enpp2
Spdl1	Plk4
Myo1e	Knstrn
Tnrc18	Cip2a
Slk	Ccdc77
Smc3	Diaph3
Scaf1	Iqgap3
Eprs	Miip
Os9	Odf2
Baiap2l1	Tubb4b
Actn1	Zwilch
Igf2r	Spc24
Lrrfip1	Fzr1
Actn4	Cenpa
Safb	Smc4
Asap1	Cenpn
Nfix	Gsta4
Kif2c	Ddias
Flnc	Terf1
Ckap2	Nup107
Dnajc2	Dnajc9
Arhgap21	Racgap1
Myof	Tuba1b
Tjp2	A730008H23Rik
Tnnt2	Aaas
Cmip	Haus3
E2f8	Reep4
Gigyf2	Ncapd2
Asxl1
Tmem131	Bub3
Aff1	Tuba1c
Pnn	Trim59
Baz1a	Dbf4
Ubc	Tubb6
Nop14	Ckap5
Ankhd1	Uevld
Kif11	Ubald2
Rere	Rfc5
Kif23	Bub1b
Tacc2	Chaf1a
Cux1	Ephx1
Tcerg1	Tubb5
Arhgap19	Nde1
Igf2bp2	Tuba1a
Prpf40a
Foxm1
Ppp3ca
Lad1
Nusap1
Depdc1b
Phrf1
Yeats2
Cep55
Plk1
Iqgap1
Eif3a
Kif18b
Knstrn
Mphosph10
Ik
Abcf1
Sgol1
Ap3d1
Ahnak
Hdlbp
Kif20a
Scaf11
Flnb
Ubap2
Ube2c
Ctnna1
Arpc1b
Nfib
Drosha
Larp1
Sh3d19
Tjp1
Polr2a
Cc2d1a
Flii
Plcg2
Pmepa1
Tmprss11e
Med15
Gtse1
Tnip1
Cdc5l
Cdc25b
Basp1
Npnt
Iqgap3
Pip5k1c
Sart1
Triobp
Polr3b
Arhgap11a
Cttnbp2nl
Gnl2
Thbs1
Nrip1
Cpe
Aurka
Tax1bp1
Jup
Aplp2
Hnrnpu
Anln
Cald1
Naa15
Hsp90b1
Lyar
Wwc1
Itgb4
Gnas
Cep170b
Csf1
Spp1
Afap1
Dhx38
Psip1
Rnf19b
Sfn
Hk1
Dkc1
Dnm2
Parp1
Etv5
Epcam
Fbln2
Cdca8
Fzr1
Rbm6
Ezr
Arl6ip1
Sox9
Ccnb1
Eif3c
Cherp
Usp15
Capn2
Kpna2
Srrm1
Nfic
Amotl2
Supt16
Kif22
Pbrm1
Wac
Smarcc1
Sf1
Hsp90aa1
Zfp36l2
H1f0

### Sheet: Downreg Genes Cxcr2+ vs  Cxcr2-
Downregulated in 4T1-LeptoM (36 genes)	Downregulated in LLC-LeptoM (7 genes)	Shared downregulated between 4T1-LeptoM and LLC-LeptoM (0 genes)
Rnf187	Tenm4	None
Rpl27	Egr1
Lars2	Mir100hg
Id3	Bbs12
Rps27l	H2bc4
Nrm	D030028A08Rik
Ccnt2	Pnma2
Hist1h1b
Slc27a3
Hist1h1e
Rn18s-rs5
Gm21769
Gm42418
Gm28438
Snhg4
mt-Rnr2
Malat1
4632427E13Rik
Gm14636
Gm43361
RP24-317F6.7
mt-Nd2
mt-Co1
mt-Nd6
mt-Rnr1
Pax6
mt-Nd1
mt-Nd5
mt-Nd4
mt-Cytb
Gm13340
Zfp354c
Gm37949
Gm26816
Gm43323
AI464131
