## Supplemental Table S2 for "Autocrine CXCL1-CXCR2 Signaling Mediates Leptomeningeal Resistance to Radiation Therapy"

### Sheet: CXCR2 correlation with PFS_OS 
ID (Blinded)	Primary Tumor	EPCAM+/CXCR2+ (%)	CXCR2 Group Designation	Time to Death or Last Visit (Days)	Time to Death or Last Visit (Months)	Status (Dead/Alive)	CSF collection to pCSI (Days)
A	Breast	0	low	316	10.5333	Alive	20	pCSI Start	CSF Collect
B	Breast	0.12	low	182	6.06667	Dead	18	2023-03-21	2023-03-01
C	Breast	0.18	low	210	7	Alive	24	2020-03-02	2020-02-13
D	Lung	0.26	low	181	6.03333	Alive	37	2023-08-17	2023-07-24
E	Lung	0.31	low	78	2.6	Dead	6	2023-09-14	2023-08-08
F	Breast	0.5	low	81	2.7	Dead	19	2023-10-03	2023-09-27
G	Breast	0.66	low	131	4.36667	Alive	13	2023-08-08	2023-07-20
H	Breast	0.73	low	454	15.1333	Alive	10	2023-11-08	2023-10-26
I	Breast	0.8	low	199	6.63333	Alive	11	2022-11-18	2022-11-08
J	Lung	0.86	low	327	10.9	Dead	20	2023-08-28	2023-08-17
K	Breast	1.14	high	190	6.33333	Dead	13	2021-10-20	2021-09-30
L	Lung	1.32	high	102	3.4	Alive	19	2023-08-16	2023-08-03
M	Breast	2.19	high	140	4.66667	Alive	0	2023-11-13	2023-10-25
N	Pancreas	2.55	high	87	2.9	Dead	8	2022-05-23	2022-05-23
O	Lung	2.66	high	39	1.3	Dead	7	2023-11-10	2023-11-02
P	Lung	2.68	high	179	5.96667	Dead	27	2023-12-14	2023-12-07
Q	Lung	4.09	high	51	1.7	Dead	37	2022-09-12	2022-08-16
R	GE Junction	5.09	high	194	6.46667	Dead	6	2022-05-18	2022-04-11
								2022-03-23	2022-03-17
